# Cardiac dysfunction affects eye development and vision by reducing supply of lipids in fish

**DOI:** 10.1101/2021.05.11.443591

**Authors:** Elin Sørhus, Sonnich Meier, Carey E. Donald, Tomasz Furmanek, Rolf B. Edvardsen, Kai K. Lie

## Abstract

Developing organisms are especially vulnerable to environmental stressors. We aimed to understand the underlying mechanisms of phenanthrene (Phe) and crude oil induced eye malformations. We exposed Atlantic haddock (*Melanogrammus aeglefinus*) embryos to a known L-type calcium channel blocker, nicardipine hydrochloride (Nic), and compared to early embryonic crude oil (Oil) and late embryonic Phe toxicity. All treatments lead to severe, eye, jaw and spinal deformities at early larval stages. At 3 days post hatching, larvae from all treatments and corresponding controls were dissected. Eyes, trunk, head and yolk sac were subjected to lipid profiling, and eyes were also subjected to transcriptomic profiling. Changes in lipid profiles and the transcriptome suggested that the dysfunctional and abnormal eyes in our treatments were due to both disruption of signaling pathways and insufficient supply of essential fatty acids and other nutrients form the yolk.
