## Supplementary data 3 for "Cardiac dysfunction affects eye development and vision by reducing supply of lipids in fish"

### Sheet: Fat_metabolism_PPAR_regulated
KEGG_PATHWAY	KEGG_ID	IMR_gene_ID	GENE ID	Oil_FC	Phe_FC	Nic_FC	swissprot	Oil_eye_C_mean	Oil_eye_Oil_mean	Oil_prob	Phe_eye_C_mean_transcripts	Phe_eye_Phe_mean	Phe_prob	Nic_eye_C_mean	Nic_eye_Nic_mean	Nic_prob
Fat digestion and absorption	K00121	IMR1001289		1	1	2.85	sp|P81600|ADHH_GADMO Alcohol dehydrogenase class-3 chain H OS=Gadus morhua OX=8049 PE=1 SV=1"	41.8033	45.7733	0.0995424	35.7733	63.7867	0.920427	70.375	200.555	0.980846
Fatty acid degradation	K00507	IMR1006757		1	1.24	1	sp|Q92038|ACOD_CYPCA Acyl-CoA desaturase OS=Cyprinus carpio OX=7962 PE=2 SV=2"	546.86	588.323	0.704692	614.34	764.203	0.954289	553.27	578.405	0.440845
Fatty acid elongation	K08753	IMR1007800		1	1	3.73	sp|P80049|FABPL_GINCI Fatty acid-binding protein, liver OS=Ginglymostoma cirratum OX=7801 PE=1 SV=1"	1.40667	5.55667	0.85787	8.47	5.61	0.426967	6.86	25.585	0.979515
Fatty acid degradation	K08762	IMR1011567		1	1	1.64	sp|P45883|ACBP_PELRI Acyl-CoA-binding protein homolog OS=Pelophylax ridibundus OX=8406 PE=1 SV=2"	367.343	481.227	0.865367	537.623	384.61	0.919864	390.08	638.72	0.977649
Fatty acid biosynthesis	K00488	IMR1016257		1	1	2.57		6.89667	6.4	0.0535859	7.03	11.2833	0.699016	9.315	23.91	0.965304
Fatty acid degradation	K01897	IMR1016546		1	1	-2.05		107.883	81.6133	0.647928	118.493	107.783	0.183342	126.53	61.735	0.977165
PPAR signaling pathway	K00665	IMR1016899		1	1	3.25		19.6067	16.8933	0.187265	13.3633	24.74	0.915389	17.565	57.055	0.98432
Fat digestion and absorption	K06259	IMR1016941		1	1	-1.57		383.333	466.887	0.874833	399.363	307.823	0.876762	350.01	222.63	0.977032
Fatty acid elongation	K01068	IMR1016990		1	1	1.53		83.5333	71.93	0.308359	238.003	285.773	0.765331	319.02	488.79	0.968861
Fatty acid degradation, Fatty acid elongation	K01047	IMR1017018		1	3.1	5.05		37.8633	42	0.0869608	10.9033	33.77	0.951897	30.36	153.275	0.984811
Fat digestion and absorption	K00121	IMR1024413		1	1	1.88		64.9267	72.51	0.293701	76.84	96.74	0.806033	74.455	140.17	0.969022
Fat digestion and absorption	K00507	IMR1026071		1	1	1.72		94.6433	118.09	0.71326	145.497	202.25	0.932197	109.675	188.655	0.97012
Fat digestion and absorption	K00121	IMR1037787		1	1	1.83		68.1267	71.1533	0.0428867	72.8467	94.4067	0.840796	80.47	147.62	0.979461
Fatty acid degradation	K05641	IMR1011336	abca1	1	1	-2.83	sp|P41233|ABCA1_MOUSE ATP-binding cassette sub-family A member 1 OS=Mus musculus OX=10090 GN=Abca1 PE=1 SV=4"	352.963	325.343	0.495992	261.28	305.163	0.785825	224.305	79.21	0.993471
Fatty acid elongation	K05641	IMR1012136	abca1	1	1	3.44	sp|P41233|ABCA1_MOUSE ATP-binding cassette sub-family A member 1 OS=Mus musculus OX=10090 GN=Abca1 PE=1 SV=4"	8.43333	10.9233	0.378126	5.51333	5.92	0.08318	7.09	24.41	0.967816
PPAR signaling pathway	K05641	IMR1015363	abca1	1	1.95	1.54	sp|P41233|ABCA1_MOUSE ATP-binding cassette sub-family A member 1 OS=Mus musculus OX=10090 GN=Abca1 PE=1 SV=4"	304.567	279.303	0.484747	191.817	374.887	0.971798	251.71	386.675	0.968822
PPAR signaling pathway	K05641	IMR1031555	abca1	1	1.71	1.53		1952.35	2052.45	0.677141	1338.93	2289.54	1	1214.37	1860.11	0.976715
PPAR signaling pathway	K05641	IMR1031556	abca1	1	1.77	1.53		1975.74	2064.9	0.622281	1274.45	2249.53	1	1233.97	1887.67	0.979598
Fatty acid elongation	K05641	IMR1034073	abca1	1	1	2.5		81.76	111.503	0.794623	63.3633	66.53	0.105221	110.855	276.97	0.991442
Fatty acid degradation, PPAR signaling pathway	K07513	IMR1009595	acaa1a	1	1	1.82	sp|Q921H8|THIKA_MOUSE 3-ketoacyl-CoA thiolase A, peroxisomal OS=Mus musculus OX=10090 GN=Acaa1a PE=1 SV=1"	78.9333	106.903	0.809365	100.22	102.623	0.0649151	100.46	182.545	0.978599
Fat digestion and absorption	K07508	IMR1001105	acaa2	1	1	-1.11	sp|Q8BWT1|THIM_MOUSE 3-ketoacyl-CoA thiolase, mitochondrial OS=Mus musculus OX=10090 GN=Acaa2 PE=1 SV=3"	650.73	582.797	0.655657	696.363	607.723	0.872882	844.115	757.465	0.95247
Fatty acid biosynthesis	K11262	IMR1015369	acac	1	2.85	1	sp|P11029|ACAC_CHICK Acetyl-CoA carboxylase OS=Gallus gallus OX=9031 GN=ACAC PE=1 SV=1"	101.913	93.1467	0.142742	57.9667	165.013	0.975842	119.615	168.275	0.945303
PPAR signaling pathway	K11262	IMR1031581	acac	1	2.85	1.68		110.763	102.027	0.116505	70.2967	200.197	0.972967	124.085	209.08	0.968638
PPAR signaling pathway	K11262	IMR1007549	acaca	1	5.35	1	sp|Q13085|ACACA_HUMAN Acetyl-CoA carboxylase 1 OS=Homo sapiens OX=9606 GN=ACACA PE=1 SV=2"	7.35333	5.53333	0.195944	3.21667	17.22	0.961294	7.965	14.335	0.87431
Fatty acid degradation	K00249	IMR1006143	acadm	1	1	1.3	sp|Q3SZB4|ACADM_BOVIN Medium-chain specific acyl-CoA dehydrogenase, mitochondrial OS=Bos taurus OX=9913 GN=ACADM PE=2 SV=1"	148.713	140.493	0.126061	145.463	179.967	0.802923	228.45	296.6	0.955344
PPAR signaling pathway	K00249	IMR1017720	acadm	1	1	1.49		120.657	114.88	0.0888407	141.157	159.713	0.565048	178.99	266.645	0.976755
Fatty acid degradation	K00626	IMR1006720	acat2	1	1.62	1.83	sp|Q8CAY6|THIC_MOUSE Acetyl-CoA acetyltransferase, cytosolic OS=Mus musculus OX=10090 GN=Acat2 PE=1 SV=2"	125.743	132.28	0.0854404	129.633	210.607	0.954785	171.425	312.935	0.96901
Fat digestion and absorption, PPAR signaling pathway	K00626	IMR1012491	acat2	1	2.13	2.07	sp|Q8CAY6|THIC_MOUSE Acetyl-CoA acetyltransferase, cytosolic OS=Mus musculus OX=10090 GN=Acat2 PE=1 SV=2"	125.2	112.1	0.271232	100.967	215.11	0.976452	166.845	346.005	0.984276
Fat digestion and absorption	K01068	IMR1023568	acot1	1	1	2.17		18.4633	12.0767	0.626912	8.81667	16.5433	0.895652	10.71	23.215	0.961287
Fatty acid biosynthesis	K01068	IMR1036896	acot2	1	2.55	1		8.60333	11.4133	0.487532	5.08333	12.97	0.951075	12.985	18.95	0.862828
PPAR signaling pathway	K00232	IMR1014609	acox3	1	1	1.66	sp|O15254|ACOX3_HUMAN Peroxisomal acyl-coenzyme A oxidase 3 OS=Homo sapiens OX=9606 GN=ACOX3 PE=1 SV=2"	109.933	86.1767	0.631826	130.907	196.583	0.946101	137.68	228.56	0.968997
Fatty acid degradation	K00232	IMR1035058	acox3	1	1	1.48		70.53	79.8267	0.341137	91.27	132.663	0.921774	107.345	159.295	0.956523
Fatty acid degradation	K15013	IMR1006340	acsbg2	1	1	2.27	sp|Q7ZYC4|ACBG2_XENLA Long-chain-fatty-acid--CoA ligase ACSBG2 OS=Xenopus laevis OX=8355 GN=acsbg2 PE=2 SV=1"	32.8067	30.93	0.0593628	41.46	55.2367	0.721802	67.87	153.785	0.98422
Fat digestion and absorption	K15013	IMR1023902	acsbg2	1	1	2.09		27.3567	24.54	0.112723	49.9	49.0267	0.000123207	75.175	157.16	0.976696
Fatty acid biosynthesis, fatty acid degradation, PPAR signaling pathway	K01897	IMR1004631	acsf2	1	1	-1.89	sp|Q0P4F7|ACSF2_DANRE Acyl-CoA synthetase family member 2, mitochondrial OS=Danio rerio OX=7955 GN=acsf2 PE=2 SV=1"	88.96	73.34	0.543399	107.343	94.52	0.329321	125.845	66.425	0.975388
Fatty acid degradation, PPAR signaling pathway	K01897	IMR1010038	acsf2	1	1	-1.55	sp|Q0P4F7|ACSF2_DANRE Acyl-CoA synthetase family member 2, mitochondrial OS=Danio rerio OX=7955 GN=acsf2 PE=2 SV=1"	80.33	82.33	0.00732801	115.417	88.58	0.687617	113.2	73.25	0.961187
PPAR signaling pathway	K01897	IMR1006801	acsl1	1	1	1.17	sp|P18163|ACSL1_RAT Long-chain-fatty-acid--CoA ligase 1 OS=Rattus norvegicus OX=10116 GN=Acsl1 PE=1 SV=1"	600.777	711.49	0.851932	707.333	631.11	0.735125	677.825	795.43	0.957899
Fat digestion and absorption	K01897	IMR1010157	acsl3	1	2.27	1	sp|Q9CZW4|ACSL3_MOUSE Long-chain-fatty-acid--CoA ligase 3 OS=Mus musculus OX=10090 GN=Acsl3 PE=1 SV=2"	42.8667	44.75	0.0141883	26.4533	59.98	0.950764	50.165	63.4	0.791242
Fat digestion and absorption	K01897	IMR1010394	acsl4	1.33233	1	1.41	sp|Q9QUJ7|ACSL4_MOUSE Long-chain-fatty-acid--CoA ligase 4 OS=Mus musculus OX=10090 GN=Acsl4 PE=1 SV=2"	729.297	971.667	0.951678	823.983	977.603	0.942523	808.12	1135.53	0.997359
PPAR signaling pathway	K01897	IMR1036279	acsl4	1	1.4	1.35		574.76	748.557	0.920008	571.663	800.42	0.975344	515.455	694.085	0.980091
Fatty acid biosynthesis	K01897	IMR1002197	acsl5	1	1	25.42	sp|O88813|ACSL5_RAT Long-chain-fatty-acid--CoA ligase 5 OS=Rattus norvegicus OX=10116 GN=Acsl5 PE=1 SV=1"	0.686667	0.5	0.439453	1.21	1.28667	0.0497657	0.5	12.71	1
Fatty acid elongation	K01897	IMR1033532	acsl6	1	1.33	-1.89		1660.65	1618.25	0.240517	1290.51	1722.31	0.975301	1407.27	744.15	0.995751
Fatty acid elongation	K01897	IMR1033533	acsl6	1	1.36	-1.69		1768.28	1748.72	0.0715133	1451.73	1980.42	0.972557	1439.61	849.605	0.996189
Fatty acid biosynthesis	K13509	IMR1001938	agpat1	1	1	1.81	sp|O35083|PLCA_MOUSE 1-acyl-sn-glycerol-3-phosphate acyltransferase alpha OS=Mus musculus OX=10090 GN=Agpat1 PE=1 SV=1"	28.5	24.24	0.237738	24.9	38.8367	0.851797	41.3	74.715	0.955084
Fatty acid biosynthesis, Fatty acid degradation, PPAR signaling pathway, Fatty acid biosynthesis	K00128	IMR1005717	aldh16a1	1	1	2.12	sp|A6QR56|A16A1_BOVIN Aldehyde dehydrogenase family 16 member A1 OS=Bos taurus OX=9913 GN=ALDH16A1 PE=2 SV=1"	19.66	17.5467	0.127414	16.62	29.99	0.901971	18.22	38.56	0.958975
PPAR signaling pathway	K00128	IMR1038349	aldh16a1	1	1	2.85		2.76	3.41667	0.210465	1.49333	4.70333	0.93121	3.85	10.97	0.955891
Fatty acid biosynthesis, fatty acid degradation, PPAR signaling pathway	K00128	IMR1005395	aldh3a2	1	1	1.53	sp|P51648|AL3A2_HUMAN Fatty aldehyde dehydrogenase OS=Homo sapiens OX=9606 GN=ALDH3A2 PE=1 SV=1"	113.97	113.403	0.00670339	104.597	128.13	0.747898	156.2	239.31	0.967306
PPAR signaling pathway	K00128	IMR1029618	aldh3a2	1	1	1.42		96.0867	99.92	0.0437901	99.0467	122.233	0.784179	139.69	198.855	0.953354
Fatty acid degradation	K08767	IMR1004003	angptl4	1	-1.4	-2.34	sp|Q2KJ51|ANGL4_BOVIN Angiopoietin-related protein 4 OS=Bos taurus OX=9913 GN=ANGPTL4 PE=2 SV=1"	541.177	546.943	0.0170271	890.197	635.41	0.954935	1030.94	440.77	1
Fatty acid elongation	K08767	IMR1034154	angptl4	1	1	-2.6		2534.37	2663.28	0.599722	2938.33	2627.01	0.775675	2209.34	850.775	1
Fat digestion and absorption	K08760	IMR1000219	apoa4	1	1	11.5	sp|Q32PJ2|APOA4_BOVIN Apolipoprotein A-IV OS=Bos taurus OX=9913 GN=APOA4 PE=2 SV=1"	0.923333	1.57333	0.599292	2.11	0.873333	0.680238	1.81	20.815	0.986406
PPAR signaling pathway	K08760	IMR1029491	apoa4	1	1	24.77		1.5	1.46	0.0118204	1.54	0.87	0.5147	0.9	22.29	0.992615
PPAR signaling pathway	K08771	IMR1012755	aqp3	1	1	-1.88	sp|Q8R2N1|AQP3_MOUSE Aquaporin-3 OS=Mus musculus OX=10090 GN=Aqp3 PE=1 SV=1"	577.8	527.677	0.48079	518.29	392.617	0.87615	360.425	192.13	0.987473
Fatty acid elongation	K01068	IMR1007602	baat	1	1	1.73	sp|Q91X34|BAAT_MOUSE Bile acid-CoA:amino acid N-acyltransferase OS=Mus musculus OX=10090 GN=Baat PE=1 SV=1"	56.3467	63.5833	0.188994	160.003	184.497	0.57526	211.465	366.575	0.979865
Fatty acid degradation	K01068	IMR1011338	baat	1	1	2.17	sp|Q91X34|BAAT_MOUSE Bile acid-CoA:amino acid N-acyltransferase OS=Mus musculus OX=10090 GN=Baat PE=1 SV=1"	9.82333	6.76	0.52197	22.99	40.0167	0.912793	34.85	75.505	0.967257
PPAR signaling pathway	K00864	IMR1014857	btbd10	1	-1.37	-1.51	sp|Q80X66|BTBDA_MOUSE BTB/POZ domain-containing protein 10 OS=Mus musculus OX=10090 GN=Btbd10 PE=1 SV=1"	897.213	1060.44	0.869259	988.373	721.433	0.955725	694.705	460.77	0.985549
Fat digestion and absorption	K08765	IMR1006926	cpt1a	1	1	-1.59	sp|P50416|CPT1A_HUMAN Carnitine O-palmitoyltransferase 1, liver isoform OS=Homo sapiens OX=9606 GN=CPT1A PE=1 SV=2"	1108.42	1008.23	0.707528	1039.58	935.99	0.868287	1116.74	704.495	0.990906
Fat digestion and absorption	K08765	IMR1006927	cpt1a	1	1	-1.33	sp|P50416|CPT1A_HUMAN Carnitine O-palmitoyltransferase 1, liver isoform OS=Homo sapiens OX=9606 GN=CPT1A PE=1 SV=2"	548.61	486.557	0.605431	449.497	502.463	0.709719	590.805	444.08	0.971016
Fat digestion and absorption	K08765	IMR1010371	cpt1a	1	1	-1.36	sp|P50416|CPT1A_HUMAN Carnitine O-palmitoyltransferase 1, liver isoform OS=Homo sapiens OX=9606 GN=CPT1A PE=1 SV=2"	588	506.973	0.642356	479.14	524.743	0.685921	585.55	431.285	0.973335
PPAR signaling pathway	K08765	IMR1014933	cpt1a	1	1	1.74	sp|P50416|CPT1A_HUMAN Carnitine O-palmitoyltransferase 1, liver isoform OS=Homo sapiens OX=9606 GN=CPT1A PE=1 SV=2"	35.4033	28.5533	0.356283	35.1867	42.67	0.475502	52.9	92.28	0.967501
PPAR signaling pathway	K08765	IMR1014934	cpt1a	1	1	-1.53	sp|P50416|CPT1A_HUMAN Carnitine O-palmitoyltransferase 1, liver isoform OS=Homo sapiens OX=9606 GN=CPT1A PE=1 SV=2"	701.05	556.627	0.715351	549.587	604.07	0.749471	677.83	441.7	0.986979
Fat digestion and absorption	K08765	IMR1024007	cpt1b	1	1	-3.6		229.723	182.833	0.710554	275.513	223.487	0.746289	246.305	68.43	0.99593
Fatty acid degradation, PPAR signaling pathway	K08766	IMR1009484	cpt2	1	-1.54	1.38	sp|Q5U3U3|CPT2_DANRE Carnitine O-palmitoyltransferase 2, mitochondrial OS=Danio rerio OX=7955 GN=cpt2 PE=2 SV=2"	1303.78	1598.42	0.91512	1833.85	1187.85	0.996737	1436.89	1976.84	0.976602
PPAR signaling pathway	K00488	IMR1010144	cyp27a1	1	1	3.56	sp|Q02318|CP27A_HUMAN Sterol 26-hydroxylase, mitochondrial OS=Homo sapiens OX=9606 GN=CYP27A1 PE=1 SV=1"	4.64	6.62667	0.609307	9.17333	22.9567	0.933027	17.48	62.2	0.984033
Fat digestion and absorption	K08762	IMR1000609	dbi	1	-1.29	1.44	sp|Q9PRL8|ACBP_CHICK Acyl-CoA-binding protein OS=Gallus gallus OX=9031 GN=DBI PE=1 SV=1"	1959.32	1956.15	0.00694477	1990.29	1538.84	0.998584	2044.28	2951.13	0.978648
Fat digestion and absorption	K11155	IMR1011059	dgat1	1	1	-3.23	sp|O75907|DGAT1_HUMAN Diacylglycerol O-acyltransferase 1 OS=Homo sapiens OX=9606 GN=DGAT1 PE=1 SV=2"	25.4367	33.68	0.613119	37.8533	26.8667	0.649583	42.525	13.175	0.976932
Fat digestion and absorption	K11155	IMR1019078	dgat1	1	1	4.7		3.09667	3.29	0.0190786	3.17	6.59667	0.856838	3.105	14.58	0.978256
PPAR signaling pathway	K11160	IMR1014927	dgat2	1	1	-3.91	sp|Q4V9F0|DGAT2_DANRE Diacylglycerol O-acyltransferase 2 OS=Danio rerio OX=7955 GN=dgat2 PE=2 SV=1"	180.73	140.173	0.716238	154.813	146.113	0.114526	130.07	33.25	0.994687
PPAR signaling pathway	K11160	IMR1030078	dgat2	1	1	-3.08		126.453	109.247	0.464354	102.317	89.5867	0.338254	90.27	29.295	0.985323
Fatty acid degradation	K11160	IMR1039012	dgat2	1	1	2.65		34.65	57.65	0.855058	37.7233	44.4167	0.421693	41.03	108.83	0.985911
Fatty acid degradation, PPAR signaling pathway	K13238	IMR1001853	eci1	1	1	-1.23	sp|P42125|ECI1_MOUSE Enoyl-CoA delta isomerase 1, mitochondrial OS=Mus musculus OX=10090 GN=Eci1 PE=1 SV=2"	541.623	487.347	0.632777	537.377	415.82	0.911687	605.68	491.795	0.970405
Fatty acid degradation, Fatty acid elongation	K13238	IMR1001854	eci1	1	1	-1.18	sp|P42125|ECI1_MOUSE Enoyl-CoA delta isomerase 1, mitochondrial OS=Mus musculus OX=10090 GN=Eci1 PE=1 SV=2"	609.85	557.747	0.582309	593.263	496.42	0.866483	723.515	613.335	0.964815
Fat digestion and absorption	K13239	IMR1028651	eci2	1	1	-1.15		816.967	724.54	0.714992	785.037	899.313	0.936477	978.22	853.13	0.964705
Fatty acid degradation, PPAR signaling pathway	K10249	IMR1009451	elovl4	1	1	-1.57	sp|Q3S8M4|ELOV4_MACMU Elongation of very long chain fatty acids protein 4 OS=Macaca mulatta OX=9544 GN=ELOVL4 PE=3 SV=1"	686.753	662.67	0.182482	519.293	536.917	0.257633	620.43	394.61	0.993039
Fatty acid degradation, PPAR signaling pathway	K10249	IMR1009452	elovl4	1	1	-2.48	sp|Q3S8M4|ELOV4_MACMU Elongation of very long chain fatty acids protein 4 OS=Macaca mulatta OX=9544 GN=ELOVL4 PE=3 SV=1"	7691.52	6954.05	0.809686	6704.42	6714.58	0.0200821	7617.62	3067.91	1
Fatty acid elongation	K10203	IMR1004214	elovl6	1	1	1.49	sp|Q5ZJR8|ELOV6_CHICK Elongation of very long chain fatty acids protein 6 OS=Gallus gallus OX=9031 GN=ELOVL6 PE=2 SV=1"	78.4033	61.7333	0.628085	69.37	107.053	0.928368	90.52	135.025	0.951295
PPAR signaling pathway	K10203	IMR1020539	elovl6	1	3.2	2.93		53.6967	50.6667	0.0768836	47.5	152.05	0.974355	79.85	233.965	0.997709
PPAR signaling pathway	K08751	IMR1013497	fabp2	1	1	1.35	sp|Q56JX9|FABPI_BOVIN Fatty acid-binding protein, intestinal OS=Bos taurus OX=9913 GN=FABP2 PE=2 SV=3"	759.907	639.137	0.690535	556.17	655.807	0.86247	1064.24	1432.66	0.979687
PPAR signaling pathway	K08751	IMR1029238	fabp2	1	1	1.34		818.067	704.77	0.670512	624.63	682.277	0.58454	1063.56	1429.82	0.979682
Fatty acid biosynthesis	K08752	IMR1002269	fabp3	1.40894	-1.32	1.53	sp|Q99P61|FABPH_ICTTR Fatty acid-binding protein, heart OS=Ictidomys tridecemlineatus OX=43179 GN=FABP3 PE=2 SV=3"	5765.87	8123.77	0.979978	7429.15	5618.1	1	6475.65	9933.1	1
Fatty acid degradation, PPAR signaling pathway	K08752	IMR1002564	fabp3	1	1.56	3.03	sp|O13008|FABPH_ONCMY Fatty acid-binding protein, heart OS=Oncorhynchus mykiss OX=8022 GN=fabp3 PE=2 SV=3"	777.17	731.773	0.330193	790.84	1237.36	0.972506	1161.14	3520.97	1
PPAR signaling pathway	K08752	IMR1018614	fabp3	1	1.24	2.99		575.327	648.95	0.736373	532.95	660.057	0.953757	638.19	1905.32	0.999999
PPAR signaling pathway	K08752	IMR1034328	fabp3	1.43919	-1.47	1.45		5230.56	7527.79	0.960491	6868.37	4678.29	1	5529.94	8024.22	1
Fatty acid degradation, PPAR signaling pathway	K08755	IMR1004500	fabp6	1	1	4.72	sp|P80020|FABP6_RAT Gastrotropin OS=Rattus norvegicus OX=10116 GN=Fabp6 PE=1 SV=3"	18.25	37.79	0.893305	46.21	46.4567	0.014588	55.005	259.63	0.999753
PPAR signaling pathway	K08755	IMR1019328	fabp6	1	1	3.67		21.1333	35.4267	0.832985	43.5533	55.93	0.648498	69.625	255.635	0.997762
Fat digestion and absorption	K08756	IMR1000906	fabp7	1	-1.16	1	sp|Q09139|FABP7_BOVIN Fatty acid-binding protein, brain OS=Bos taurus OX=9913 GN=FABP7 PE=1 SV=2"	55193.4	58922.7	0.723108	57156.6	49455.2	0.997498	60332.3	63709.2	0.580977
Fatty acid elongation	K08756	IMR1012001	fabp7	1	1.56	3.82	sp|Q09139|FABP7_BOVIN Fatty acid-binding protein, brain OS=Bos taurus OX=9913 GN=FABP7 PE=1 SV=2"	1998.28	2163.85	0.370162	1260.56	1971.15	0.98497	2534.88	9673.1	0.989221
PPAR signaling pathway	K08756	IMR1029328	fabp7	1	1.63	3.81		1855.91	2032.02	0.417482	1181.16	1926.4	0.984848	2466.4	9392.71	0.99969
Fatty acid biosynthesis	K10226	IMR1021158	fads2	1	1	3.06		12.7667	14.7867	0.131203	16.8833	28.7867	0.858988	16.68	51.08	0.980209
PPAR signaling pathway	K10226	IMR1021159	fads2	1	2.9	3.84		12.82	11.4567	0.130846	8.44	24.46	0.959035	10.015	38.48	0.987722
Fat digestion and absorption, PPAR signaling pathway	K00665	IMR1036990	fasn	1	1	2.89		38.6567	25.63	0.545047	20.04	55.4867	0.943309	29.125	84.06	0.982374
Fatty acid elongation	K00665	IMR1036991	fasn	1	2.22	1.51		249.663	186.263	0.726333	141.467	313.697	0.978059	174.115	262.375	0.96779
Fatty acid degradation, PPAR signaling pathway	K00252	IMR1004341	gcdh	1	1	1.38	sp|Q2KHZ9|GCDH_BOVIN Glutaryl-CoA dehydrogenase, mitochondrial OS=Bos taurus OX=9913 GN=GCDH PE=2 SV=1"	196.613	202.087	0.0330452	214.733	264.553	0.812291	253.64	348.81	0.951411
PPAR signaling pathway	K00864	IMR1020971	gk	1	1	-1.55		318.28	267.48	0.656599	283.153	278.207	0.00449627	339.18	218.245	0.987194
Fatty acid degradation	K14455	IMR1003688	got2	1	1.18	1	sp|P05202|AATM_MOUSE Aspartate aminotransferase, mitochondrial OS=Mus musculus OX=10090 GN=Got2 PE=1 SV=1"	4031.46	3613.65	0.685281	3888.14	4572.36	0.950375	3801.41	3698.7	0.761582
Fatty acid biosynthesis, fatty acid degradation, PPAR signaling pathway	K10703	IMR1005298	hacd2	1	1	-1.22	sp|Q6Y1H2|HACD2_HUMAN Very-long-chain (3R)-3-hydroxyacyl-CoA dehydratase 2 OS=Homo sapiens OX=9606 GN=HACD2 PE=1 SV=1"	1128.27	1050.17	0.611332	1128.35	967.89	0.930216	1379.95	1131.16	0.985853
Fatty acid biosynthesis, fatty acid degradation, PPAR signaling pathway	K00022	IMR1005175	hadh	1	-1.39	-1.42	sp|Q9WVK7|HCDH_RAT Hydroxyacyl-coenzyme A dehydrogenase, mitochondrial OS=Rattus norvegicus OX=10116 GN=Hadh PE=2 SV=1"	1545.69	1541.01	0.0118789	2067.06	1488.35	0.985321	1832.01	1292.12	0.996545
Fatty acid elongation	K07515	IMR1012388	hadha	1	1	1.2	sp|Q8BMS1|ECHA_MOUSE Trifunctional enzyme subunit alpha, mitochondrial OS=Mus musculus OX=10090 GN=Hadha PE=1 SV=1"	2494.66	1810.99	0.753072	1751.65	1948.4	0.797041	2627.62	3148.24	0.967539
PPAR signaling pathway	K08752	IMR1006909	jkamp	1	1	2.32	sp|Q9P055|JKAMP_HUMAN JNK1/MAPK8-associated membrane protein OS=Homo sapiens OX=9606 GN=JKAMP PE=2 SV=3"	146.383	121.74	0.571754	128.32	141.677	0.432986	133.725	310.54	0.992368
PPAR signaling pathway	K08752	IMR1010107	jkamp	1	1	3.44	sp|Q9P055|JKAMP_HUMAN JNK1/MAPK8-associated membrane protein OS=Homo sapiens OX=9606 GN=JKAMP PE=2 SV=3"	96.27	109.05	0.449724	96.2367	100.59	0.119653	94.99	326.94	0.999984
Fat digestion and absorption, PPAR signaling pathway	K08752	IMR1031941	jkamp	1	1	2.86		44.9067	62.6533	0.767685	51.5167	42.5367	0.434292	54.76	156.645	0.988537
PPAR signaling pathway	K01059	IMR1018366	lpl	1	1	-2.68		16.9867	20.6567	0.285067	28.9133	23.01	0.324065	14.315	5.35	0.95401
Fatty acid biosynthesis, fatty acid degradation, PPAR signaling pathway	K01059	IMR1036673	lpl	1	1	-5.49		13.5233	14.2267	0.0089803	18.8667	19.42	0.0419335	14.47	2.635	0.987214
PPAR signaling pathway	K07512	IMR1018530	mecr	1	1	2.29		17.9867	20.8733	0.174334	24.9933	23.75	0.00536321	15.395	35.265	0.960687
PPAR signaling pathway	K14463	IMR1030987	mttp	1	1	6.28		2.27667	3.6	0.395194	1.39667	1.06333	0.223188	1.765	11.09	0.987634
Fatty acid degradation	K08524	IMR1037873	nr2c2	1	1	-1.53		662.543	822.923	0.894185	739.697	652.283	0.651217	597.665	391.83	0.985938
PPAR signaling pathway	K08524	IMR1021017	nr2f1a	1	-1.3	-1.46		722.083	632.11	0.721417	704.623	543.643	0.953629	630.78	430.595	0.985465
Fatty acid biosynthesis, fatty acid degradation, PPAR signaling pathway	K08524	IMR1005274	nr2f2	1	1	-1.31	sp|Q90733|COT2_CHICK COUP transcription factor 2 OS=Gallus gallus OX=9031 GN=NR2F2 PE=2 SV=1"	953.947	960.887	0.00590297	983.58	842.867	0.876552	835	637.995	0.978175
Fatty acid elongation	K08524	IMR1027651	nr2f2	1	-1.25	-1.34		1193.1	1223.32	0.128118	1288.92	1033.65	0.956195	1060.35	789.285	0.989713
Fatty acid degradation, PPAR signaling pathway	K08526	IMR1009264	nr2f6	1	1	2.45	sp|P10588|NR2F6_HUMAN Nuclear receptor subfamily 2 group F member 6 OS=Homo sapiens OX=9606 GN=NR2F6 PE=1 SV=2"	1.13667	1.2	0.00472524	0.57	3.15333	0.975433	4.075	10	0.952405
PPAR signaling pathway	K09458	IMR1013638	oxsm	1	2.66	2.44	sp|Q0VCA7|OXSM_BOVIN 3-oxoacyl-[acyl-carrier-protein] synthase, mitochondrial OS=Bos taurus OX=9913 GN=OXSM PE=2 SV=1"	23.9133	24.3467	0.000120217	15.6167	41.5133	0.956798	24.48	59.73	0.969471
Fatty acid biosynthesis, Fatty acid degradation, PPAR signaling pathway, Fatty acid biosynthesis	K01596	IMR1005741	pck2	1	1	1.68	sp|Q16822|PCKGM_HUMAN Phosphoenolpyruvate carboxykinase [GTP], mitochondrial OS=Homo sapiens OX=9606 GN=PCK2 PE=1 SV=4"	41.11	45.4533	0.20215	60.4467	66.7533	0.251586	57.585	96.78	0.957456
PPAR signaling pathway	K01047	IMR1027370	pla2g3	1	1	4.74		26.98	36.62	0.667782	11.6833	24.4767	0.907567	12.525	59.32	0.979875
Fatty acid elongation	K17284	IMR1004313	plin3	1	1	2.71	sp|O60664|PLIN3_HUMAN Perilipin-3 OS=Homo sapiens OX=9606 GN=PLIN3 PE=1 SV=3"	166.377	137.417	0.593575	130.097	138.29	0.157951	220.36	597.87	1
Fatty acid degradation, PPAR signaling pathway	K01080	IMR1003038	plpp2	1	1	4.9	sp|Q2HJ61|PLPP2_BOVIN Phospholipid phosphatase 2 OS=Bos taurus OX=9913 GN=PLPP2 PE=2 SV=1"	1.17667	1.63333	0.288196	3.99333	2.43	0.395636	3.815	18.68	0.967712
Fatty acid elongation	K01080	IMR1012157	plpp2	1	1	1.79	sp|Q9DAX2|PLPP2_MOUSE Phospholipid phosphatase 2 OS=Mus musculus OX=10090 GN=Plpp2 PE=1 SV=1"	153.55	228.99	0.89637	153.157	194.877	0.829938	156.035	279.635	0.976194
PPAR signaling pathway	K01080	IMR1035586	plpp2	1	1	3.84		4.98667	3.72333	0.248381	9.60333	6.86333	0.48997	7	26.895	0.975788
PPAR signaling pathway	K01080	IMR1020460	plpp3	1	1	-1.69		2338.11	2552.97	0.785439	2457.82	2364.58	0.337954	2014.96	1188.78	1
Fat digestion and absorption	K01080	IMR1021165	plpp3	1	1	-2.48		352.18	402.313	0.756006	351.187	299.91	0.595201	268.86	108.63	0.994018
PPAR signaling pathway	K01080	IMR1021166	plpp3	1	1	-2.33		562.377	640.597	0.753259	547.483	568.74	0.310579	481.895	206.89	1
Fatty acid elongation	K01080	IMR1027973	plpp3	1	1	-1.95		101.75	101.683	0.00305781	130.633	121.66	0.0861382	118.92	60.88	0.971067
PPAR signaling pathway	K01080	IMR1030113	plpp3	1	1	1.4		164.843	267.437	0.919191	259.41	307.327	0.787061	271.365	379.615	0.956744
PPAR signaling pathway	K01080	IMR1012608	plppr1	1	1	-1.69	sp|Q6IQH6|PLPR1_DANRE Phospholipid phosphatase-related protein type 1 OS=Danio rerio OX=7955 GN=plppr1 PE=2 SV=1"	1201.92	1250.18	0.366485	1117.33	956.043	0.873258	1043.05	617.475	1
PPAR signaling pathway	K08761	IMR1035584	pltp	1	2.08	1		37.46	49.5233	0.587514	35.8567	74.5133	0.961417	56.725	55.845	0.0262493
PPAR signaling pathway	K01074	IMR1008404	ppt1	1	1	2.26	sp|Q8HXW6|PPT1_MACFA Palmitoyl-protein thioesterase 1 OS=Macaca fascicularis OX=9541 GN=PPT1 PE=2 SV=1"	47.1467	50.9033	0.0713981	48.7067	65.4667	0.782677	62.64	141.725	0.977431
Fat digestion and absorption	K01074	IMR1025501	ppt1	1	1	1.67		152.77	158.707	0.0649583	165.163	228.577	0.938551	214.47	358.635	0.969173
Fatty acid biosynthesis, fatty acid degradation, PPAR signaling pathway	K13885	IMR1005551	scarb1	1	-2.24	1	sp|Q8WTV0|SCRB1_HUMAN Scavenger receptor class B member 1 OS=Homo sapiens OX=9606 GN=SCARB1 PE=1 SV=1"	56.0267	96.8267	0.910677	107.897	48.2533	0.969642	81.27	90.26	0.60451
Fatty acid biosynthesis, fatty acid degradation, PPAR signaling pathway	K08764	IMR1005115	scp2	1	1	2.05	sp|O62742|NLTP_RABIT Non-specific lipid-transfer protein OS=Oryctolagus cuniculus OX=9986 GN=SCP2 PE=1 SV=1"	45.53	44.8433	0.0128055	42.71	78.44	0.940128	81.11	166.01	0.979387
Fatty acid biosynthesis, fatty acid degradation, PPAR signaling pathway	K08764	IMR1005116	scp2	1	1	1.76	sp|Q07598|NLTP_CHICK Non-specific lipid-transfer protein (Fragment) OS=Gallus gallus OX=9031 GN=SCP2 PE=2 SV=1"	515.797	553.433	0.614634	556.707	557.2	0.0132469	715.08	1260.83	0.992107
PPAR signaling pathway	K08764	IMR1014469	scp2	1	1	1.55	sp|O62742|NLTP_RABIT Non-specific lipid-transfer protein OS=Oryctolagus cuniculus OX=9986 GN=SCP2 PE=1 SV=1"	125.883	148.59	0.649836	165.377	172.723	0.144092	184.535	286.67	0.968734
Fatty acid degradation, Fatty acid elongation	K08746	IMR1017468	slc27a2	1	1	-1.3		513.977	563.94	0.712252	495.267	472.54	0.195848	449.155	346.47	0.959062
Fat digestion and absorption	K08749	IMR1005996	slc27a6	1	1	-12.1	sp|Q9Y2P4|S27A6_HUMAN Long-chain fatty acid transport protein 6 OS=Homo sapiens OX=9606 GN=SLC27A6 PE=2 SV=1"	767.54	614.557	0.743621	847.82	687.54	0.89864	938.885	77.585	1
Fatty acid degradation, PPAR signaling pathway	K08749	IMR1009239	slc27a6	1	1	-1.74	sp|Q9Y2P4|S27A6_HUMAN Long-chain fatty acid transport protein 6 OS=Homo sapiens OX=9606 GN=SLC27A6 PE=2 SV=1"	170.54	207.677	0.728196	198.613	177.743	0.383522	159.325	91.65	0.971351
Fat digestion and absorption, PPAR signaling pathway	K08749	IMR1012576	slc27a6	1	1	-1.76	sp|Q9Y2P4|S27A6_HUMAN Long-chain fatty acid transport protein 6 OS=Homo sapiens OX=9606 GN=SLC27A6 PE=2 SV=1"	205.813	259.67	0.817123	234.837	207.893	0.487884	208.385	118.31	0.977155
PPAR signaling pathway	K08749	IMR1018691	slc27a6	1	1	-11		645.537	434.527	0.831382	693.17	555.527	0.874889	700.5	63.675	1
PPAR signaling pathway	K06086	IMR1031410	sorbs1	1	1	-1.27		1418.34	1837.23	0.945953	1773.08	1513.78	0.874833	1455.12	1144.78	0.956439
Fatty acid biosynthesis, fatty acid degradation, PPAR signaling pathway	K06086	IMR1004726	sorbs2	1	1	-1.51	sp|O94875|SRBS2_HUMAN Sorbin and SH3 domain-containing protein 2 OS=Homo sapiens OX=9606 GN=SORBS2 PE=1 SV=3"	415.85	458.807	0.656346	523.127	496.677	0.166563	654.22	432.66	0.973263
Fat digestion and absorption	K06086	IMR1010619	sorbs2	1	1	-1.86	sp|O94875|SRBS2_HUMAN Sorbin and SH3 domain-containing protein 2 OS=Homo sapiens OX=9606 GN=SORBS2 PE=1 SV=3"	1073.88	1234.74	0.899028	949.253	964.193	0.159559	835.38	448.54	0.994779
Fat digestion and absorption	K08751	IMR1026336	tbxta	1	1	1.22		2141.19	1747.63	0.724866	1502.34	1858.14	0.942219	2819.15	3433.41	0.965635
Fat digestion and absorption	K10258	IMR1001663	tecr	1	1	-1.66	sp|Q9NZ01|TECR_HUMAN Very-long-chain enoyl-CoA reductase OS=Homo sapiens OX=9606 GN=TECR PE=1 SV=1"	320.27	323.887	0.00711433	329.503	288.747	0.554585	320.19	192.455	0.985055
Fatty acid elongation	K10258	IMR1018872	tecr	1	1	-3.63		5.89667	2.31667	0.72416	4.63333	10.7833	0.930363	21.17	5.83	0.95011
Fat digestion and absorption	K10258	IMR1022083	tecr	1	1	-6.79		97.3033	78.3133	0.592832	102.96	77.28	0.635094	72.9	10.73	0.991237
Fatty acid elongation	K10258	IMR1033678	tecr	1	1	-1.67		1178.48	1267.74	0.808035	1359.13	1182.3	0.908898	1248.13	748.18	0.99621
PPAR signaling pathway	K10258	IMR1035917	tecr	1	1	-1.73		1330.88	1379.44	0.582125	1456.47	1425.07	0.0844539	1480.16	854.985	0.994654
Fat digestion and absorption	K08769	IMR1023880	ucp2	1	1	2.56		24.03	41.96	0.855682	17.81	43.89	0.933532	32.445	82.985	0.982994
