## Supplementary data 4 for "Cardiac dysfunction affects eye development and vision by reducing supply of lipids in fish"

### Sheet: Calcium_signaling_eyes_R
GENE_ID	PHE_C_fold	Nic_c_fold
AA2BR	1	-3.38
ADCY1	1	-2.25
ADCY2	1	-1.66
ADCY3	1	-2.86
ADCY8_1	1	2.19
ADCY8_2	1	-2.1
ADCY8_3	1	-3.41
ADCY8_4	1	-3.79
ADRA1A	1	-3.63
ADRA1B	1	2.87
ADRB1	1	-3.27
ADRB4C	1	-2.43
ATP13A3	1	2.27
ATP2A1_1	1	-2.25
ATP2A1_2	1.76	-2.63
ATP2A2_1	-1.5	1
ATP2A2_2	-1.54	1
ATP2A2_3	-1.63	1
ATP2A2_4	1	1.87
ATP2A2_5	-1.34	-1.48
ATP2A2_6	1	-1.72
ATP2B1_1	-1.35	1
ATP2B1_2	1	-1.35
ATP2B1_3	1	-1.71
ATP2B2_1	1	-1.53
ATP2B2_2	1	-2.01
ATP2B2_3	1	-2.87
ATP2B3_1	1	-1.34
ATP2B3_2	1	-1.43
ATP2C1	1	1.72
BDKRB2	1	-1.74
CAC1S	1	-3.5
CACNA1A_1	1	-1.8
CACNA1A_2	1	-2.31
CACNA1A_3	1	-2.38
CACNA1A_4	1	-2.67
CACNA1A_5	1	-2.76
CACNA1A_6	1	-3.02
CACNA1A_7	1	-3.28
CACNA1A_8	1	-6.94
CACNA1D_1	1.55	1
CACNA1D_2	1	-2.36
CACNA1D_3	1	-2.96
CACNA1D_4	1	-3.21
CACNA1D_5	1	-3.38
CACNA1E	1	-3.23
CACNA1F_1	1.46	-1.35
CACNA1F_2	1.29	-1.5
CACNA1F_3	1	-3.34
CACNA1G	1	-3.83
CACNA1H_1	1	-2.07
CACNA1H_2	1	-2.72
CACNA1H_3	1	-2.91
CACNA1H_4	1	-2.96
CACNA1I	1	-1.62
CALM2-B_1	1.43	1
CALM2-B_2	1.13	1.2
CALM2-B_3	1.11	1.22
CALM2-B_4	1	-1.26
CALM2-B_5	1.28	-1.54
CALM2-B_6	-1.26	-1.55
CALM2-B_7	1	-1.73
CAMK2A	1	3.02
CAMK2B_1	1.44	-1.48
CAMK2B_2	1	-2.42
CAMK2B_3	1	-2.64
CAMK2B_4	1	-2.7
CAMK2D2_1	1	-2.33
CAMK2D2_2	1	-2.44
CAMK2G_1	1	-1.83
CAMK2G_2	1	-2.27
CAMK4	1	-2.28
CASK_1	1	-1.58
CASK_2	1	-1.68
CCDC97	1	-1.67
CHRM5	1	-4.06
CYPA_1	-1.31	1.37
CYPA_2	-1.3	1.41
CYSLTR1	1	-8.49
D14	4.7	1
DMXL2_1	1	-1.85
DMXL2_2	1	-1.93
DRD5	1	-3.24
EDNRA	1	1.73
EDNRB_1	1	-1.61
EDNRB_2	1	-1.8
ELFN1	1	-2.67
ENP1	1	5.4
ENP2_1	1	1.48
ENP2_2	1	-1.46
ERBB2_1	1	1.85
ERBB2_2	1	2.01
ERBB4	1	-16.46
F2R	1	4.93
FAM207A	1	1.86
GAG-POL	1	-1.95
GNAL	1	-1.63
GNAQ	1	-1.94
GNAS	1	-1.54
GRIN1_1	1	-2.01
GRIN1_2	1.2	-3.82
GRIN1_3	1	-4.51
GRIN2A_1	1	-2.15
GRIN2A_2	1	-2.33
GRIN2A_3	1	-2.41
GRIN2A_4	1	-2.74
ITPR1_1	2.32	-3.14
ITPR1_2	1	-3.37
ITPR1_3	1	-4.33
ITPR1_4	1	-4.9
ITPR1_5	1	-5.15
ITPR1_6	1	-6.98
ITPR2_1	1	1.88
ITPR2_2	1	2.57
K00907	1	-2.99
K02183	1	-1.41
K04160	1	-3.05
K04198	1	-2.22
K04857	1	-3.33
K04963	1	16.23
KLF2	1	-3
MAST1	1	-2.19
MCU	1	1.17
MTRR	1	1.88
MYLK3	1	-2.69
NAPB_1	1.22	-1.35
NAPB_2	1.21	-1.39
NAPB_3	1	-2.28
NOS1_1	1	-3.06
NOS1_2	1	-3.17
ORAI2	1	17.85
P2RX1	1	-2.93
PDGFRA	1	-1.54
PHKB	1	-1.57
PHKG1	1	-2.39
PLCB1_1	1	-1.65
PLCB1_2	1	-1.83
PLCB4	1	-1.78
PLCD3A_1	1	1.49
PLCD3A_2	1	2.22
PLCD3A_3	1	-1.49
POL	1	-11.68
PPIA_1	-1.48	1.45
PPIA_2	1	1.7
PPIA_3	1	1.86
PPIB_1	1	1.34
PPIB_2	1	1.37
PPIF	1	1.5
PPP3CA_1	1	1.45
PPP3CA_2	1	-1.26
PPP3CA_3	1	-1.75
PPP3CC_1	1	-1.35
PPP3CC_2	1	-1.48
PPP3CC_3	1	-1.7
PPP3R1_1	1	-2.08
PPP3R1_2	1.25	-2.15
PRKACA_1	1	-1.19
PRKACA_2	1	-1.39
PRKACA_3	-1.34	-1.42
PRKACA_4	1	-1.57
PRKACA_5	1	-1.76
PRKACA_6	1	-2.44
PRKACB	1	-2.61
PRKCA_1	1	-1.59
PRKCA_2	1	-1.83
PRKCA_3	1	-2.1
PRKCBB_1	1	-1.76
PRKCBB_2	1	-2.06
PRKCG	1	-1.84
RTASE	1	-1.48
RYR1	2.81	-2.89
RYR2_1	1	-2.26
RYR2_2	1	-2.62
RYR2_3	1	-2.89
RYR2_4	1	-2.94
RYR2_5	1	-3.14
RYR3_1	1	10.65
RYR3_2	1	26.66
RYR3_3	1	3.94
RYR3_4	1	4.28
RYR3_5	1	-1.99
RYR3_6	1	-2.37
RYR3_7	1	-3.41
SLC25A24	1	-1.72
SLC25A25B	1	-1.9
SLC25A5_1	-1.18	-1.31
SLC25A5_2	-1.17	-1.33
SLC8A1_1	1	-1.93
SLC8A1_2	1	-3.2
SMYD1	5.73	1
SPHK2	1	-1.39
TNNC2	2.73	-1.86
TOR4A	1	-1.36
V-TCR	4.08	1
VDAC1_1	-1.39	-1.67
VDAC1_2	-1.34	-1.69
VDAC1_3	-1.45	-1.74
VDAC2_1	1	-1.22
VDAC2_2	-1.32	-1.44
VDAC2_3	-1.4	-1.48
VDAC2_4	1	-1.61
VDAC2_5	-2.24	-1.62
ZCCHC24	-1.23	1.38
