## Supplementary data 5 for "Cardiac dysfunction affects eye development and vision by reducing supply of lipids in fish"

### Sheet: Cardiac_contr_R_rett_Vei_reg
GENE_ID	Phe FC	Nic FC
ACTA1_1	1.9	1
ACTA1_2	2.12	1
ACTA1_3	1	-1.62
ACTC	3.16	1
ADGRL2	1	2.36
ADGRL3	1	-1.77
ATNB233_1	1	-1.15
ATNB233_2	1	-1.7
ATP1A1_1	1.76	1
ATP1A1_2	1	1.66
ATP1A1_3	1.31	1.99
ATP1A1_4	1.39	2.07
ATP1A3_1	1	-1.42
ATP1A3_2	1	-1.54
ATP1A3_3	1	-1.7
ATP1A3_4	1	-1.85
ATP1A3_5	1	-2.08
ATP1A3_6	1.98	1.99
ATP1B2_1	1.15	-1.28
ATP1B2_2	1	-1.38
ATP1B2_3	1	-2.34
ATP1B2_4	1	-2.41
ATP1B3_1	1.28	-1.92
ATP1B3_2	1	-2.65
ATP1B4_1	1	-1.82
ATP1B4_2	1	-1.97
CAC1S_1	1	-3.38
CAC1S_2	1	-3.5
CACNA1D_1	1.55	1
CACNA1D_2	1	-2.36
CACNA1D_3	1	-2.96
CACNA1D_4	1	-3.21
CACNA1D_5	1	-3.38
CACNA1F_1	1.46	-1.35
CACNA1F_2	1.29	-1.5
CACNA1F_3	1	-3.34
CACNA2D1_1	1	-1.69
CACNA2D1_2	1	-1.99
CACNA2D1_3	1	-2.13
CACNA2D1_4	1	-2.15
CACNA2D2_1	1	-1.67
CACNA2D2_2	1	-1.9
CACNA2D2_3	1	-2.01
CACNA2D3_1	1	-1.7
CACNA2D3_2	1	-2.87
CACNA2D3_3	1	-2.9
CACNA2D4_1	1.99	-1.77
CACNA2D4_2	1	-1.87
CACNA2D4_3	1	-2.04
CACNA2D4_4	1.81	-2.16
CACNA2D4_5	1.74	-2.18
CACNA2D4_6	1	-2.25
CACNB1_1	1	-1.97
CACNB1_2	1	-2.5
CACNB1_3	1	-2.98
CACNB2	1.74	-1.39
CACNB4_1	1	-1.6
CACNB4_2	1	-2.18
CACNB4_3	1	-2.2
CACNB4_4	1	-2.23
CACNG1	1	-1.76
CACNG2_1	1	-2.07
CACNG2_2	1	-2.36
CACNG7	2.46	-2.39
CACNG8	1	-1.87
COX41	1.53	1.17
COX5A_1	1	1.52
COX5A_2	1.21	1.68
COX5B	1	1.22
COX6A	1	1.33
COX6B1_1	-7.34	1
COX6B1_2	-1.48	1.59
COX6B1_3	-1.44	1.62
COX7A2_1	1.55	2
COX7A2_2	1.58	2.05
COX7A2L_1	1	1.71
COX7A2L_2	1	2.03
COX7A2L_3	1	2.37
COX7A2L_4	1	3.05
COX7C	-1.31	1.52
CX6C1_1	1	1.41
CX6C1_2	1	1.52
CYC1_1	1	1.97
CYC1_2	1	2.11
CYC1_3	1	2.17
GIMAP8_1	1	-2.96
GIMAP8_2	1	-3.17
K04857	1	-3.33
K04868	2.19	-5.16
LRRC14B_1	-1.53	1
LRRC14B_2	-1.55	1
MLRB	1	9.91
MT-CO1	-1.24	1.64
MYH16	1	1.81
MYH6_1	1	-1.58
MYH6_2	1	-5.7
MYH7B	1	-2.12
MYL2	1	-2.24
MYL3	1	-3.55
MYO5A	5.81	1
PMPCA	1	-1.28
PMPCB_1	1	1.66
PMPCB_2	1	1.72
PURP	1.44	2.86
RYR2_1	1	-2.26
RYR2_2	1	-2.62
RYR2_3	1	-2.89
RYR2_4	1	-2.94
RYR2_5	1	-3.14
TNNI1	1	-1.79
TNNI2_1	1	-1.94
TNNI2_2	1	-2.95
TNNT1	2.37	-2.46
TNNT2	1	-2.6
TNNT3_1	1	-2.42
TNNT3_2	1	-2.56
TPM1_1	1.19	-1.48
TPM1_2	1	-1.96
TPM1_3	1	-2.2
TPM3_1	1	-2.01
TPM3_2	1	1.61
UQCR10_1	-1.32	1.72
UQCR10_2	1	1.85
UQCRB	-1.52	1
UQCRC1	1.49	1
UQCRC2_1	1	1.29
UQCRC2_2	1	1.32
UQCRC2_3	1	1.35
UQCRFS1_1	-1.32	-1.17
UQCRFS1_2	-1.28	-1.22
UQCRFS1_3	1	-1.23
UQCRFS1_4	-1.37	-1.31
UQCRH	-1.11	1
UQCRQ_1	-1.49	1.36
UQCRQ_2	-1.56	1.38
WDR7	1	-1.33
